# Data driven refinement of gene expression signatures for enrichment analysis

**DOI:** 10.1101/2024.11.03.621768

**Authors:** Alexander T. Wenzel, Farhoud Faraji, Kuniaki Sato, Kwat Medetgul-Ernar, Anthony Castanza, Romella Sagatelian, Gayathri Donepudi, Omar Halawa, Jean Y. J. Wang, J. Silvio Gutkind, Pablo Tamayo, Jill P. Mesirov

## Abstract

Gene set enrichment methods measure biological process or pathway activation in gene expression data by testing coordinate up- or down-regulation of pathway members in a ranked list of genes. These methods rely on curated, annotated gene sets whose members’ coordinate expression is an indicator of a process or state. We therefore developed the Molecular Signatures Database (MSigDB), a collection of expertly annotated gene sets. While using, enhancing, and expanding MSigDB, we have observed that some gene sets can lack coordinate expression, especially those derived from canonical pathways. To address this challenge, we developed gene set refinement (GSR), a data-driven approach leveraging large-scale multi-omics compendia to extract context-specific sets, deconvolve heterogeneity, and reveal multiple downstream signaling. We applied this method to address cancer biology questions, and demonstrated successful, targeted refinement of existing MSigDB gene sets.
