## Supplemental Table 1 for "Data driven refinement of gene expression signatures for enrichment analysis"

### Sheet: ERBB2 refined sets
Refined Set 1	Refined Set 2	Refined Set 3
GRB7	NRG1	FYN
ERBB3	PRKCA	PLCG1
ERBB2	EGFR	PRKAR2B
EREG	MAPKAP1	ADCY1
ITPR3	SHC1	NR4A1
SRC	AKT3	AKT3
PRKCD	BAD	PRKACA
BTC	HBEGF	CAMK4
TRIB3		RAF1
EGFR		MTOR
ADCY6		SOS1
		THEM4
		AKT2
		GSK3A
		PRKAR1A
		RNF41
		UBA52

### Sheet: YAP refined sets
Refined Set 1	Refined Set 2	Refined Set 3
ANXA3	AXL	TIMELESS
WWC1	CRIM1	BUB1B
RAB11FIP1	SERPINE1	CDC25A
PAWR	ETS1	URB2
MYC	COL12A1	MCM3
ETS2	GADD45B	EXOSC2
TNFRSF12A	FOSL1	GINS1
AJUBA	AMOTL2	XPO5
MRRF	TNFRSF12A	CENPF
USP43	NMT2	RRP1B
C4BPB	RND3	KIF18B
PTPN2	CDC42EP3	CDCA8
F3	PTX3	ATAD2
MEST	SNAPC1	NUF2
TBC1D2	LAYN	NUP188
SFXN4	CORO1C	KNTC1
CMIP	TUBB6	CDCA5
NEDD4L	ARSJ	MCM7
SLC1A5	SAMD4A	SART3
WDR74	ASAP1	SMC3
	PLAU	POLA2
	TBC1D2	CDC6
	GADD45A	TROAP
	AJUBA	KIF2C
	MYBL1	PSMC3IP
	DUSP14	PSRC1
	FGF5	SUV39H2
	SNAI2	RRM2
	WWC2	CCNA2
	TRIP6	SF3A3
	FST	TOP2A
	GJA1	ILF3
	LIMA1	NASP
	SOAT1	DARS2
	CTNNAL1	NUP85
	FJX1	C1orf109
	DKK1	TTI1
	F3	SRSF2
	DDAH1	POLR1A
	IGFBP3	TMEM201
	AFAP1L1	CENPL
	ASB1	KIF14
	ERLIN1	E2F3
	BASP1	GPATCH4
	RABGEF1	ZWILCH
	SSR3	TUBG1
	ANKRD1	GPN3
	WTIP	TRA2B
	RCAN1	EFTUD2
	SLC41A1	DDX46
	HYI	DKC1
	TMEM200B	TOE1
	HBEGF	POLE3
	ARNTL2	DTYMK
	BCAT1	NAA25
	SMTN	CSE1L
	EIF5A2	ERCC6L
	GLTP	PRPF4
	DIAPH3	TIMM8A
	BTBD10	TDP1
	SERTAD2	UTP20
	ADAMTS6	KIF23
	ADRB2	GEMIN4
	POLH	MTHFD1
	AKAP12	FARSA
	CEP55	TAF5L
	MATN2	HAT1
	CKAP2L	NCL
	CEP57L1	TMEM106C
	NFKB1	LMNB2
	UBE2E2	TCP1
	CDH4	MRPL9
		POC1A
		CEP152
		NUP50
		CENPV
		ISG20L2
		NAA15
		RBL1
		TMEM209
		SRBD1
		CDKN2AIPNL
		SNRPF
		NUP93
		KATNB1
		SEH1L
		HNRNPM
		THOC1
		UBE2G2
		CDCA4
		TCOF1
		RCC1
		PNPT1
		METAP2
		DEK
		ODC1
		GNL3
		SF3B3
		TK1
		SRSF3
		CKAP2L
		KIF20B
		NOL10
		LARP4
		C1QBP
		BCS1L
		C12orf65
		SNRPD2
		PPRC1
		ACAT2
		SET
		CCDC137
		CEP55
		IQGAP3
		DIS3L
		PRMT5
		PAK1IP1
		UCK2
		HSPA14
		LZIC
		LSG1
		NOP14
		MTA2
		CHUK
		DNAJA3
		CRY1
		PRMT1
		NAT10
		TRMT1
		TEAD4
		GNL2
		LSM3
		HSPA9
		MAD2L1BP
		RAD18
		POLR1C
		TBCE
		PSMG1
		C9orf40
		PKN3
		OXNAD1
		ABHD10
		TSEN2
		KLHDC4
		GTPBP4
		TIMM10
		DDX21
		MIIP
		SRRD
		CCDC15
		ZMYND19
		CYC1
		NEIL2
		MUTYH
		MTPAP
		MTG1
		RUVBL2
		MRPL24
		DDX56
		NUP88
		CEP57L1
		UTP15
		AIMP2
		B3GALNT2
		NOC3L
		NPM3
		SLC25A32
		NCBP2
		USP36
		TRMT5
		BANF1
		TUBB
		PHACTR1
		RBM22
		RPUSD2
